# Computationally-guided technology platform for on-demand production of diversified therapeutic phage cocktails

**DOI:** 10.1101/2020.01.26.918771

**Authors:** Catherine M. Mageeney, Anupama Sinha, Richard A. Mosesso, Douglas L. Medlin, Britney Y. Lau, Alecia B. Rokes, Todd W. Lane, Steven S. Branda, Kelly P. Williams

**Affiliations:** Systems Biology, Sandia National Laboratories, 7011 East Ave., Livermore, CA, 94550; Energy Nanomaterials, Sandia National Laboratories, 7011 East Ave., Livermore, CA, 94550; Bioengineering & Defense Technologies, Sandia National Laboratories, 7011 East Ave., Livermore, CA, 94550

**Keywords:** Bacteriophage, Phage therapy, genomics

## Abstract

New therapies are necessary to combat increasingly antibiotic-resistant bacterial pathogens. We have developed a technology platform of computational, molecular biology, and microbiology tools which together enable on-demand production of phages that target virtually any given bacterial isolate. Two complementary computational tools that identify and precisely map prophages and other integrative genetic elements (IGEs) in bacterial genomes are used to identify prophage-laden bacteria that are close relatives of the target strain. Phage genomes are engineered to disable lysogeny, through use of long amplicon PCR and Gibson assembly. Finally, the engineered phage genomes are introduced into host bacteria for phage production. As an initial demonstration, we used this approach to produce a phage cocktail against the opportunistic pathogen *Pseudomonas aeruginosa* PAO1. Two prophage-laden *P. aeruginosa* strains closely related to PAO1 were identified, ATCC 39324 and ATCC 27853. Deep sequencing revealed that mitomycin C treatment of these strains induced seven phages that grow on *P. aeruginosa* PAO1. The most diverse five of these were engineered for non-lysogeny by deleting the integrase gene (*int*), which is readily identifiable and typically conveniently located at one end of the prophage. The Δ*int* phages, individually and in cocktails, showed killing of *P. aeruginosa* PAO1 *in vitro* as well as in a waxworm (*Galleria mellonella*) model of infection.

**SIGNIFICANCE STATEMENT:** The antibiotic-resistance crisis in medicine and agriculture has led to renewed interest in phage therapy as an alternative means of treating infection. However, conventional methods for isolating pathogen-specific phage are slow, labor-intensive, and frequently unsuccessful. We have demonstrated that prophages carried by near-neighbor bacteria can serve as starting material for production of engineered phages that kill the target pathogen. Our approach and technology platform offer new opportunity for rapid development of phage therapies against most, if not all, bacterial pathogens, a foundational advance for use of phage in treating infectious disease.
