## Supplemental Table 1 for "Computationally-guided technology platform for on-demand production of diversified therapeutic phage cocktails"

### Sheet: Sheet1
DNA acc. Number	NickName	Source	L coord	R coord	Direction	GI Name (Strain.Length(kb).IntegrationSite	Support	Integrase Type	Inverted Repeats	Crossover	Island Type	Phage Category	ICE category	attL	attB	attR	Reference Genome:Coordinates	Organism	Integrase Gene:Coordinates	Island Length	Transposase Genes
CH482384.1	Pae5	TIGER,Islander	828795	892684	+	Pae5.64.L	491	Tyr	7	17	Phage	3	0	GTAGACACACTGGATTTAGGTTCCAGCGCCGCAAGGCGTGAGAGTTCGAGtctctccgtccgcaccaTACTTCTCTTTCGCTATCCTTCGCGACCCTTTGCAAGCGCAGTAACTCCG	GTAGACACACTGGATTTAGGTTCCAGCGCCGCAAGGCGTGAGAGTTCGAGtctctccgtccgcaccaCCTTCAGGCTCGGCTTGTCCGGCCGCTGCGGTTGAAGCCGGAACGTCCGG	ATAAATTCATTTTCGCTTTACAAATCAAGGTGTTAGGCGCTCGGTTTGGTtctctccgtccgcaccaTCTTCAGGCTCGGCTTGTCCGGCCGCTGCGGTTGAAGCCGGATCGTTCGG	NZ_CP013989.1:3658992-3655993	Pseudomonas aeruginosa 2192	Y-Int.1:828970-830205	63890
CH482384.1	Pae5	TIGER	1086097	1137790	-	Pae5.52.yheS	1430	Multi-TyrAndSer	6	28	Phage	1	0	CCGGTATCGCCATGGTCCAGGCGTGCGTAAGTCCTCTATAGGTAAAGAAGttgatctccaccgcgaatatcaccatgcGATTTTTTTGGCGATAGCTAGCGCGCTGGAGAGCAGTAGAATCACGGCTT	CCGGTATCGCCATGGTCCAGGCGTGCGTAAGTCCTCTATAGGTAAAGAAGttgatctccaccgcgaatatcaccatgcAGTTCGGCGCCAAGCCGCTGTTCGAGAACGTTTCCGTCAAGTTCGGCAAC	AAGCAGAGGAAGGCGCGTAACCATCCCGCAAAGCCCCGCAGGACAATGCCttgatatctacagctaacatcaccatgcAGTTCGGCGCCAAGCCGCTGTTCGAGAACGTTTCCGTCAAGTTCGGCAAC	NZ_JTOI01000007.1:65457-68456	Pseudomonas aeruginosa 2192	Y-Int.2:1086142-1087359,Tnp_3.5:1088179-1088487,Tnp_3.6:1088520-1089341	51694	Tnp_3.1,Tnp_3.2
CH482384.1	Pae5	TIGER	2104133	2168842	+	Pae5.65.HYP	1	Multi-TyrAndSer	0	1	Other	0	0	GCGCCCAGCACGGAAACCCATCCCACGGCAGCAGCGGAGGCCTCCCAATGaGCGGACCGAAAGTCGTACGAATCGTCACCCGGGAAGAAGCCATCGCCACC	CTGGCGCCCGCGGAAATCCATCCCACGGCAGCAGCGGAGGCCTCCCAATGaAGTCCAGTCACCGCTAAGTGACTGGATTTTCTAGGGATTTTTGGTCGGGA	CAAAAAGTGGCACAAATATGGAGACATCCACAAAACACTCCCCCATAAAAaAATCCAGCCACCGTTAAGTGACTGGATTTTCTAGGGTTTTTTGGTCGGGA	NZ_CP008739.1:4279805-4276806	Pseudomonas aeruginosa 2192	Y-Int.4:2164641-2165261,Y-Int.3:2108793-2110202,Tnp_5.1:2141651-2142631	64710	Tnp_66.1,Tnp_5.1
CH482384.1	Pae5	TIGER	2249417	2361990	-	Pae5.113.G|sX8,sX8	73	Tyr	0	15	Other	0	0	AGTGGAGAAAGTGATTGGGAAACAGAGACTTAGCGCTCTAGTGCATGACTcgtctcccgctccaaTTCTTCATCTATAGACGTCCACCAAAGTCTATAGATTCTTGATTCAACAG	AGTGGAGAAAGTGATTGGGAAACAGAGACTTAGCGCTCTAGTGCATGACTcgtttcccgctccaaACATGATCCAGGTTTCGGCCTGGGTCGAAGAGAAAAGGGCCTTCGGGCCC	TTTCCAAAAACCTTTGTTGAATCAAGGAGATACGCGGAAAAGGTTTGTCCcgtttcccgctccaaACATGATCCAGGTTTCGGCCTGGGTCGAAGAGAAAAGGGCCTTCGGGCCC	NZ_LJZJ01000121.1:181479-184478	Pseudomonas aeruginosa 2192	Y-Int.5:2360390-2361760	112574
CH482384.1	Pae5	TIGER	2361990	2466966	-	Pae5.105.G|sX8,sX8	4	Tyr	0	39	ICE	0	2	CTCAGTTGGTAGAGCACGACCTTGCCAAGGTCGGGGTCGCGAGTTCGAGTctcgtttcccgctccaagttttgatctacagacttccacTGACGTCTGTAAGTCATTGAAATTAGGGGCTTCGGCCCCTTTTTTCATTC	CTCAGTTGGTAGAGCACGACCTTGCCAAGGTCGGGGTCGCGAGTTCGAGTctcgtttcccgctccaaatcttcatctatagacgtccacCAAAGTCTATAGGTTCTTGATTCAACAGGGTTTTAGCCCTGGGGAATGTC	ACAGTGGAGAAAGTGATTGGGAAACAGAGACTTAGCGCTCTAGTGCATGActcgtctcccgctccaattcttcatctatagacgtccacCAAAGTCTATAGATTCTTGATTCAACAGGGTTTTAGCCCTGGGGAATGTC	NZ_JTZZ01000025.1:220627-217628	Pseudomonas aeruginosa 2192	Y-Int.6:2464810-2466741	104977
CH482384.1	Pae5	TIGER	2603987	2652518	-	Pae5.49.etfA|Enoyl_reductase	1590	Multi-TyrAndSer	0	8	ICE	0	2	GCCGTCTGAGCCCGATTCCAAGCCGACAAGACCCGCTCCCCGGAGCGGGTttttttatTTCACCATGACTCCAGCACCGAACTTCGCCGGACTACGCCAAAGCCCGAT	GCCGTCTGAGCCCGATTCCAAGCCGACAAGACCCGCTCCCCGGAGCGGGTttttttatGTCCGGGCTGCGACGCGTGACCCTTTGGTCACGATTCCTGCCTTCGGTCC	ATATGGTTTCAAGCTTCGCGTGATTTCAACACAATGCTTGACGCCAGCCAttttttatGTCCGGGCTGCGACGCGTGACCCTTTGGTCACGATTCCTGCCTTCGGTCC	NZ_JTXU01000006.1:215392-218391	Pseudomonas aeruginosa 2192	Y-Int.7:2651136-2652338,Tnp_110.1:2648803-2649807	48532
CH482384.1	Pae5	TIGER	3267622	3309210	+	Pae5.42.argF	1587	Tyr	0	59	Phage	1	0	AGATCGACGAGGCGGGACTTTGGCGGCGGGACAACGGCGAAGACCCGGGAaaacccccgtaacccgcgccttccaagcccctccttgtgtttccgcgacatttccttatGAGGTTGTTTGGGGGGAGAATGGGGCGCAGATGACGATATAACGGGGCTT	AGATCGACGAGGCGGGACTTTGGCGGCGGGACAACGGCGAAAACCCGGGAaaaaccccgtaacccgcgccttccaagcccctccttgtgtttccgcgacatttccttatAAGATCGCGCCTTCCCCTATTTTCCCGCACGTTGCGGTCCCGCCGCAGGT	AAGCTTGATCGGCTCGCGATTGGTACAAAAGTGGTACACAAGGCATAGGCaaaaccctgtaacccgcgccttccaagcccctccttgtgtttccgcgacatttccttatAAGATCGCGCCTTCCCCTATTTTCCCGCACGTTGCGGTCCCGCCGCAGGT	NZ_KK212363.1:53471-56470	Pseudomonas aeruginosa 2192	Y-Int.8:3308012-3309178	41589
CH482384.1	Pae5	TIGER	5328276	5335147	-	Pae5.7.T	1148	Tyr	0	24	Other	0	0	GGTATAGCTCAGCTGGTAGAGCAACTGACTTGTAATCAGTAGGTCCCGAGttcgactcctggtgccggcaccatTCAAGGTTCCATAGAAAGCTTTCAAAGTCTCTGGAACCCCCGAAAAACCC	GGTATAGCTCAGCTGGTAGAGCAACTGACTTGTAATCAGTAGGTCCCGGGttcgactcctggtgccggcaccatGAATCCCGAAAAGCCCCGCCTCGCGCGGGGCTTTTTTGTTTTATCCTCCT	CACATACACTAATTATAAATTACTAATAAATATGGACAGTTATGCTACTTttcgactcctggtgcgccacgaatCCCCGAAAAGCCCCGCCTCGCGCGGGGCTTTTTTGTTTTATCCTCCTACC	NZ_AEVW03000018.1:582727-579728	Pseudomonas aeruginosa 2192	Y-Int.9:5333654-5334973	6872
CH482384.1	Pae5	TIGER,Islander	5901478	5912517	-	Pae5.11.M	674	Tyr	0	114	Phage	3	0	CGGAAAATGCGCGCCACTCGGCTACATAGCTCAGTCGGTTAGAGCGCAGCattcataatgctgatgtcccaggttcaagtcccggtgtagccaccatatttttcaaggggttagcgcaagctaaccccttttcttttgcctgtggtgactacaaagtgactacaGCGTGTCTACCTCTTCCCTCACCCCTGCCTCTGCCCTACCCTTCGGTCAT	CGGAAAATGCGCGCCACTCGGCTACATAGCTCAGTCGGTTAGAGCGCAGCattcataatgctgatgtcccaggttcaagtcccggtgtagccaccatatttttcaaggggttagcgcaagctaacccctttttgttttggtcggcagactacaaaccgactacaAACCGTCTACGCCCCCCTTTACCGATTTACGGTTCGCATAAAAAGCCCCG	GAAGCTCCAATTCAAAGAGCTTCATGGTGGCACGGGGTAGCTATCATGCGattcataatgctgatgtcccaggttcaagtcccggtgtagccaccatatttttcaaggggttagcgcaagctaacccctttttgttttggtcggcagactacaaaccgactacaAACCGTCTACGCCCCCCTTTACCGATTTACGGTTCGCATAAAAAGCCCCG	NZ_ATAQ01000279.1:18490-15491	Pseudomonas aeruginosa 2192	Y-Int.10:5910944-5911945	11040
CH482384.1	Pae5	TIGER,Islander	6067212	6152327	+	Pae5.85.K	287	Multi-TyrAndSer	16	57	ICE	3	2	CTCTCTACCCCGACCACCTCATACTTGGGTCGTTAGCTCAGTCGGTAGAGcagttggcttttaaccaattggtcgtaggttcgaatcctacacgacccaccattttcGCTGCGGCGTGTTGCATAGGTCTAGGAAGGGGTGTTACGCCGGTTCTTGT	CTCTCTACCCCGACCACCTCATACTTGGGTCGTTAGCTCAGTCGGTAGAGcagttggcttttaaccaattggtcgtaggttcgaatcctacacgacccaccatattcAAGACGAAAAAGCCCGCCTGCGAAGGTGGGCTTTTTCGTTTCTGTACCCT	GCTGGTGTGAAAGGTGGCTGGGTAGAAACCCTTCCTAGAGAAACCTAGGCcaattgtcttttaaccaattggtcgtaggttcgaatcctacacgacccaccatattcAAGACGAAAAAGCCCGCCTGCGAAGGTGGGCTTTTTCGTTTCTGTACCCT	NZ_ATAQ01000157.1:131898-128899	Pseudomonas aeruginosa 2192	Y-Int.11:6067623-6068903	85116	Tnp_3.1,Tnp_3_1o.1
CH482384.1	Pae5	TIGER	6510079	6553748	+	Pae5.44.G	491	Tyr	5	48	Phage	1	0	AACAGAAAGCCCCTGGCACTGGTTGGTGTCAGGGGCTTTTGCATTGGGATctggagcgggcgaagggaatcgaaccctcgtcatgagcttgggaatctGTATCGGCTGAAATATCAGTATTTACCTGGCGGTATCCAATAGGGCTACA	AACAGAAAGCCCCTGGCACTGGTTGGTGTCAGGGGCTTTTGCATTGGGATctggagcgggcgaagggaatcgaaccctcgtcatgagcttgggaagctCAGGTAATGCCATTATACGACGCCCGCTCGACGGCTTTTGCGGCCAGGGC	TCAAAACTGTCACTGGAATTGGCCATCCGAATCTGAATGGCCCATGAATActggagcgggcggagggaatcgaatcctcgtcatgagcttggaagctcAGTAATGCCATTATACGACGCCCGCTCGACGGCTTTTGCGGCCAGGGCGC	NZ_JTXU01000036.1:96207-93208	Pseudomonas aeruginosa 2192	Y-Int.12:6510253-6511455	43670
CH482384.1	Pae5	TIGER,Islander	6656569	6697503	-	Pae5.41.Z	86	Multi-TyrAndSer	0	32	Phage	1	0	AGTAGAGCTGGCTAAGCATGTAGAACCGATAGCGGAGAGCTGGCGGACGGgggttcaaatccccccggctccaccaaatgcaCTAACAAAATCAGGCACTTAGCGATTATCGCAAGTGCCTTTTTTGTGCCT	AGTAGAGCTGGCTAAGCATGTAGAACCGATAGCGGAGAGCTGGCGGACGGgggttcaaatccccccggctccaccaaacgcaAACGATAAGCCCCTGATTTTCCTAGTGAATTTCAGGGGCTTTTTCGTTTC	CTTAATGCCAGCAAATGCTCTGGAGGCCGCAGAAAATGGGGACTAGATGCgggttcaaatccccccggctccaccaaacgcaAACGATAAGCCCCTGATTTTCCTAGTGAATTTCAGGGGCTTTTTCGTTTC	NZ_KI518968.1:236485-233486	Pseudomonas aeruginosa 2192	Y-Int.13:6656587-6657780	40935	Tnp_21.1
CP015117.1	Pae1505	TIGER	755534	797990	-	Pae1505.42.START|gltA	1385	Tyr	0	11	ICE	0	2	GAGAAGCGCTGAGCGCGCCTTCCTTGCAAAAAGACCGCCTCCGGGGCGGTttttttgtttcACGATGACTCCAGCCCGGTAGTTCGCTGGACTGCGCCGTAGCTCGATACA	GAGAAGCGCTGAGCGCGCCTTCCTTGCAAAAAGACCGCCTCCGGGGCGGTttttttgtgtcCGGCGGAAAGGGGCGGGCACAAAAAAGGCTGCCGAAGCAGCCTTTCTCGC	ATACGGTTTCAAGCCCTGCGTGATTTGCGCAAAAGACTTGACACCGGCACttttttgtgtcCGGCGGAAAGGGGCGGGCACAAAAAAGGCTGCCGAAGCAGCCTTTCTCGC	NZ_JTRR01000009.1:376227-373228	Pseudomonas aeruginosa ATCC 27853	Y-Int.1:796613-797812	42457
CP015117.1	Pae1505	TIGER	1604036	1613445	+	Pae1505.9.Z	68	S-Core	0	18	Other	0	0	TGGCTAAGCATGTAGAACCGATAGCGGAGAGCTGGCGGACGGGGGTTCAAatccccccggctccaccaTCAACCGCACAAAAGCTTGATTTCACAGGCTTTTGTGCTCAGTCTACCGG	TGGCTAAGCATGTAGAACCGATAGCGGAGAGCTGGCGGACGGGGGTTCAAatccccccggctccaccaAACGCAAACGATAAGCCCCTGATTTTCCTAGTGAATTTCAGGGGCTTTTT	AAGCACGCGAATTTAGCGGCTTGCAGCGGGGAAACGGATCACGGTTGACCatccccccggctccaccaAACGCAAACGATAAGCCCCTGATTTTCCTAGTGAATTTCAGGGGCTTTTT	NZ_KI519207.1:1951872-1954871	Pseudomonas aeruginosa ATCC 27853	S-Core.1:1608753-1609397	9410
CP015117.1	Pae1505	TIGER	1839941	1855712	+	Pae1505.16.Peptidase_M48	586	Multi-Ser	5	9	Other	0	0	GGAGGTCTATTGGCCTGGTCTATTGTTATTGGCCGCATCGCCCCAGCTGGccctgctcgGGGACGATAGAGAATTCGGAAAAAATCGTACGCTAAGCTTCGCGAGTTCT	GGAGGTCTATTGGCCTGGTCTATTGTTATTGGCCGCATCGCCCCAGCTGGccctgctcgCACAGCTCGGCTTGTCTCGCGTGCGTGAGTTCGACGCTGACCGCCTTGCG	GGTTGCCCGGAAAACCTTAGCGTACGATTTTTTCCGAATTCTGCGGGCTCccctgctcgCACAGCTCGGCTTGTCTCGCGTGCGTGAGTTCGACGCTGACCGCCTTGCG	NZ_AJKG01000034.1:181831-184830	Pseudomonas aeruginosa ATCC 27853	S-Core.2:1846943-1847557,Tnp_T3p.1:1852711-1855677,S-Core.3:1852147-1852707	15772
CP015117.1	Pae1505	TIGER	2329079	2344851	+	Pae1505.16.HYP	825	Multi-Ser	5	13	Other	0	0	GAAGCAGACCTTCGAATACCATGTCGAAAACATCGTTATTCCCTACAAAAccctcaccaagggGAGCCCGCAGAATTCGGAAAAAATCGTACGCTAAGGTTTTCCGGGCAACC	GAAGCAGACCTTCGAATACCATGTCGAAAACATCGTTATTCCCTACAAAAccctcaccaagggCGTCGCGATGTTCAAACACAAAGAAGATACCTTGGAACCCGACGACCACG	ACAAGAACTCGCGAAGCTTAGCGTACGATTTTTTCCGAATTCTCTATCGTccccaccaagggcGTCGCGATGTTCAAACACAAAGAAGATACCTTGGAACCCGACGACCACGC	NC_018080.1:5161429-5158430	Pseudomonas aeruginosa ATCC 27853	S-Core.4:2332086-2332646,S-Core.5:2337236-2337850,Tnp_T3p.2:2329116-2332082	15773	Tnp_T3p.1,Tnp_407.1
CP015117.1	Pae1505	TIGER	2521627	2541945	+	Pae1505.20.ychF	368	Tyr	13	17	Other	0	0	GCCTGGAAGGCAAGGACTACATCGTCAAGGACGGCGACGTGATGCATTTCcgcttcaacgtgtgatcAACGTCTGACGGTTTTTTCTGATCTCGGGAGCGTTCAGTAGCGCTCGGTG	GCCTGGAAGGCAAGGACTACATCGTCAAGGACGGCGACGTGATGCATTTCcgcttcaacgtgtaatcCCCTTCCCGTCCCAGGAAAGCCCCGGCCAAGCGCCGGGGCTTTTCGCTCC	GCGCTTTCCCCGCGAAACTCAGTGCTCATGGACCTTTGCCGACCGATCAAcgtttaaacgtgtaatcCCCTTCCCGTCCCAGGAAAGCCCCGGCCAAGCGCCGGGGCTTTTCGTTCC	NZ_JTMP01000024.1:105327-108326	Pseudomonas aeruginosa ATCC 27853	Y-Int.7:2521839-2523050	20319
CP015117.1	Pae1505	TIGER,Islander	2542165	2554076	+	Pae1505.12.M	4	Tyr	0	114	Phage	3	0	CGGAAAATGCGCGCCACTCGGCTACATAGCTCAGTCGGTTAGAGCGCAGCattcataatgctgatgtcccaggttcaagtcccggtgtagccaccatatttttcaaggggttagcgcaagctaaccccttttcttttgcctgtggtgactacaaagtgactacaGCGTGTCTACCTCTTCCCTCACCCCTGCCTCTGCCCTACCCTTCGGTCAT	CGGAAAATGCGCGCCACTCGGCTACATAGCTCAGTCGGTTAGAGCGCAGCattcataatgctgatgtcccaggttcaagtcccggtgtagccaccatatttttcaaggggttagcgcaagctaacccctttttgttttggtcggcagactacaaaccgactacaAACCGTCTACGCCCCCCTTTACCGATTTACGGTTCGCATAAAAAAGCCCC	GATTGCCCGTTTTATGGGGCTTTCCGGCTCAGTGGGGCGGTTCGTAACGGattcataatgctgatgtcccaggttcaagtcccggtgtagccaccatatttttcaaggggttagcgcaagctaacccctttttgttttggtcggcagactacaaaccgactacaAACCGTCTACGCCCCCCTTTACCGATTTACGGTTCGCATAAAAAAGCCCC	NZ_JTQW01000013.1:19135-16136	Pseudomonas aeruginosa ATCC 27853	Y-Int.8:2542737-2543738	11912
CP015117.1	Pae1505	TIGER,Islander	3109662	3123858	+	Pae1505.14.F	1212	Tyr	13	46	Other	0	0	CCGTTTAATTGCGCCCCGTTGCCCAGGTAGCTCAGTTGGTAGAGCAGGGGattgaaaatccccgtgtcggcggttcgattccgtccctgggcaccaCTAATTTCAAGGACTTAGCGCAACGCTTGGTTCAGTCCCTCGCTCCAGTG	CCGTTTAATTGCGCCCCGTTGCCCAGGTAGCTCAGTTGGTAGAGCAGGGGattgaaaatccccgtgtcggcggttcgattccgtccctgggcaccaTGAATACGACGAAAAGGCTCACCTCCGGGTGGGCCTTTTTGCTTTCCGCC	GTGACTCGCTGGAGCCTTACTGGTACCTGGTGAAATGGTGACACTGGCGAattgaaaatccccgtgtcggcggttcgattccgtccctgggcaccaTGAATACGACGAAAAGGCTCACCTCCGGGTGGGCCTTTTTGCTTTCCGCC	NZ_CUYD01000215.1:425709-428708	Pseudomonas aeruginosa ATCC 27853	Y-Int.9:3109931-3110914	14197
CP015117.1	Pae1505	TIGER	4928948	4971800	-	Pae1505.43.spxA	1512	Tyr	0	45	Phage	1	0	GATCACCTTTCGGCGACCTATCGGCAGGGCCCGGGAAGACCCGGGCCTCGggagaagcaatgacctacgttctctacggcatcaaagcctgggacGCACGATAGAATTTGCTTTTTCCTATATGCATCAAGTAGTTATGTCGAAA	GATCACCTTTCGGCGACCTATCGGCAGGGCCCGGGAAGACCCGGGCCTCGggagaagcaatgacctacgttctctacggcatcaaagcctgcgacACCATGAAGAAGGCTCGGACCTGGCTCGACGAGCACAAGGTCGCCTACGA	GGAATTTTAGAGGAATATTGGAGGGGTTTTGGAGGAGCCAAAACCCCAAAggaaaaacaatgacttacgttctctacggcatcaaagcctgcgacACCATGAAGAAGGCTCGGACCTGGCTCGACGAGCACAAGGTCGCCTACGA	NZ_CP008865.1:4214337-4217336	Pseudomonas aeruginosa ATCC 27853	Y-Int.10:4929028-4930131	42853
CP015117.1	Pae1505	TIGER,Islander	6099420	6151331	+	Pae1505.52.S	1376	Tyr	0	102	Phage	1	0	TACTATGGCGCCCCGCGATGCGGAGGTGTGGCCGAGTGGTTTAAGGCAACggtcttgaaaaccgtcgatggggagacctatcctagagttcgaatctctacacctccgccatttcatcgctaaaagccccgtgagccggggcttttgcatttCTGGATCGTCTCCCTACCGCTGCGCGGAGACGTTGACCATTTCCGCAACA	TATGGCGCCCCGCGATGCGGAGGTGTGGCCGAGTGGTTTAAGGCAACGGTcttgaaaaccgtcgaaggggagactcttccgtgagttcgaatctcaccgcctccgccatatccgcgtactgaaaagccccgctgagcggggcttttgcatttTCGGGGCGCCGCTCTTCCGCACTTCCGGGTCGTTTCCGCAGCCTGCCCGG	GGAAACGAAATCCAGCCGAAACCCGCGTAAACATTGAATTCAGCGATAGActtgaaaaccgtcgaaggggagactcttccgtgagttcgaatctcaccgcctccgccatatccgcgtactgaaaagccccgctgagcggggcttttgcatttTCGGGGCGCCGCTCTTCCGCACTTCCGGGTCGTTTCCGCAGCCTGCCCGG	NZ_CP008866.1:946923-943924	Pseudomonas aeruginosa ATCC 27853	Y-Int.11:6099591-6100580	51912
CP015117.1	Pae1505	TIGER,Islander	6207762	6329449	+	Pae1505.122.G	702	Multi-TyrAndSer	0	89	ICE	0	2	TCAGTTGGTAGAGCACGACCTTGCCAAGGTCGGGGTCGCGAGTTCGAGTCtcgtttcccgctccaatttatgatctacagacttccactgacgtctgtaagtcattgaaaagaggagcttcggctccttttttcattccAGCGAAAGCCACGGAAGTCCACTGACAGCCACCATTTTTGAGGCCAAAAA	CTCAGTTGGTAGAGCACGACCTTGCCAAGGTCGGGGTCGCGAGTTCGAGTctcgtttcccgctccaaatatagatctatagagttccaatgaagtctgtagatcattgagaaagggccttcgggcccttttttcgttccGCCTCCAAGTCCCGTACCCGTTCGTGGAACGTCCGCGCCGAGGGGCGGTT	ACAGTGGAGAAAGTGATTGGGAAACAGAGACTTAGCGCTCTAGTGCATGActcgtttcccgctccaaatatagatctatagagttccaatgaagtctgtagatcattgagaaagggccttcgggcccttttttcgttccGCCTCCAAGTCCCGTACCCGTTCGTGGAACGTCCGCGCCGAGGGGCGGTT	NZ_JTQW01000001.1:233176-236175	Pseudomonas aeruginosa ATCC 27853	Y-Int.12:6208001-6209905,Tnp_DDE_Tnp_ISL3.1:6262499-6263794	121688	Tnp_DDE_Tnp_ISL3.1
